# Histone methyltransferase DOT1L maintains identity and restricts cytotoxic potential of CD8 T cells

**DOI:** 10.1101/2025.01.20.633937

**Authors:** Muddassir Malik, Willem-Jan de Leeuw, Muhammad Assad Aslam, Eliza Mari Kwesi-Maliepaard, Teun van den Brand, Bram van den Broek, Maxime Kempers, Liesbeth Hoekman, Natalie Proost, Tibor van Welsem, Elzo de Wit, Jannie Borst, Heinz Jacobs, Fred van Leeuwen

**Author notes:** shared first author (Muddassir Malik, Willem-Jan de Leeuw). equal contribution (Muhammad Assad Aslam, Eliza Mari Kwesi-Maliepaard).

## Abstract

The histone methyltransferase DOT1L is emerging as a central epigenetic regulator in immune cells. Loss of DOT1L during development of CD8 T cells *in vivo* leads to gain of memory-features but has also been reported to compromise CD8 T cell viability and activity. Here, we determined the cell-intrinsic role of DOT1L in mature mouse CD8 T cells. After conditional deletion of *Dot1L in vitro,* CD8 T cells retained *in vivo* proliferative capacity and anti-tumor reactivity. Moreover, *Dot1L* knock-out CD8 T cells showed increased antigen-specific cytotoxicity towards tumor cells *in vitro.* Mechanistically, loss of DOT1L resulted in an altered cell-identity program with loss of T-cell and gain of NK-cell features. These transcriptional changes were mediated by loss of DOT1L methyltransferase activity in a dose-dependent manner. Our findings show that ablation of DOT1L activity in mature CD8 T cells is well-tolerated and rewires their cell identity towards the NK-cell lineage, concomitantly enhancing intrinsic cytotoxic capacity.

**Highlights:**

- Differentiation and identity of cytotoxic T cells depend on the methyltransferase DOT1L
- DOT1L intrinsically limits the cytotoxic activity of mature CD8 T cells
- DOT1L prohibits the acquisition of NK cell features in CD8 T cells
- DOT1L maintains CD8 T cell identity through its catalytic activity in a dose-dependent manner
