## Supplemental Table S1 for "Histone methyltransferase DOT1L maintains identity and restricts cytotoxic potential of CD8 T cells"

### Sheet: Antibody list
Marker	Color	Dilution	Cat#
CD45.1	FITC	1:200	11-0451-82 (eBioscience)
CD45.1	eF450	1:200	48-0453-82 (eBioscience)
CD45.2	BV605	1:200	109841 (Biolegend)
CD45.2	PE	1:200	109808 (Biolegend)
TCR-av2	PE	1:200	561078 (BD)
TCR-bv5	APC	1:200	17-5796-80 (invitrogen)
OT-I Tetramer	PE	1:200	H2K(b) SIINFEKLhuman B2M (NIH Tetramer Core Facility)
CD3	APC	1:200	553066 (BD)
CD3	PE-Cy5	1:200	100310 (Biolegend)
CD4	BV785	1:200	100453 (Biolegend)
CD5	Pe-Cy7	1:200	100621 (Biolegend)
CD8a	BV510	1:200	100751 (Biolegend)
CD8b	PerCpCy5.5	1:200	126609 (Biolegend)
CD19	PerCpCy5.5	1:200	551001 (BD)
CD44	BV650	1:400	103049 (Biolegend)
CD62L	PE-Cy7	1:200	104418 (Biolegend)
CD62L	PE	1:200	553151 (BD)
CD62L	PE-dazzle	1:200	104447 (Biolegend)
CD69	PE	1:200	553237 (BD) 561932
CD69	BB700	1:200	566501 (BD)
KLRG1	BV421	1:200 (in Perm/Wash)	138413 (Biolegend)
CD49d	AF488	1:200	103611 (Biolegend)
CD49d	PE/Dazzle	1:200	103625 (Biolegend)
CD122	FITC	1:200	553361 (BD)
T-bet	Pe-Cy7	1:200 (in Perm/Wash)	25-5825-80 (eBioscience)
EOMES	eF450	1:200 (in Perm/Wash)	48-4875-80 (eBioscience)
EOMES	AF488	1:200 (in Perm/Wash)	53-4875-80 (eBioscience)
Ly108	APC	1:200	134609 (Biolegend)
PD-I	BV711	1:200	135231 (Biolegend)
Tim-3	BV785	1:200	119725 (Biolegend)
LAG-3	PE/Dazzle	1:200	125224 (Biolegend)
NKG2D	PE-Dazzle	1:200	130213 (Biolegend)
Ki67	PE	1:200 (in Perm/Wash)	12-5698-80 (Thermo)
AnnV	APC	1:100 (in binding buffer) Titrated dilution	640920 (Biolegend)
DAPI (8.9 uM working solution)	-	1:100 (in binding buffer), Titrated dilution	D1306 (Sigma)
CD107a	AF700	1:200 (in culture medium)	121628 (Biolegend)
TNF-a	AF488	1:200 (in Perm/Wash)	506315 (biolegend)
IFNy	PE-Cy7	1:200 (in Perm/Wash)	27-7311-41 (e-bioscience)
GRZMB	PerCpCy5.5	1:200 (in Perm/Wash)	372211 (Biolegend)
GRZMB	PB	1:200 (in Perm/Wash)	515407 (Biolegend)
H3K79me2	-	1:200 (in Perm/Wash 0.25% SDS)	04-835 (Millipore)
Goat anti-rabbit	AF488	1:1000 (in Perm/Wash)	A11034 (Thermo)
anti-SIINFEKL-H2Kb	APC	1:200	(Biolegend)
Zombie NIR		1:1000 (in PBS)	423106 (Biolegend)

### Sheet: Culture and staining Reagents
Reagent	Cat#	Stock concentration/details
RPMI	21875-034 (Gibco)
DMEM	41966-029 (Gibco)
FBS	F7524 (Sigma)	Heat inactivated. Specific lot number used across experiments
Pen/Strep	10378016 (Gibco)
HEPES	H4034 (Sigma)	1M stock
Sodium Pyruvate	11360070 (Gibco)
L-glutamine	A2916801 (Gibco)
4OHT	Sigma T176	100mM (in absolute EtOH)
Beta mercapto ethanol		500x Aliquots in RPMI (14.3mM)
Accutase	423201 (Biolegend)
Trypsin	25200-056 (Thermo)
EPZ-5676	S7062 (Selleck)	100mM (in DMSO)
SGC-0946	HY-15650 (MedChemExpress)	100mM (in DMSO)
Pan T cell enrichment kit	130-095-130 (Miltenyi)
Dynabeads™ untouched CD8 enrichment kit	11417D (Thermo)
Anti-CD3	553057 (BD)
Anti-CD28	553295 (BD)
IL-2/Proleukin	05060229220301 (Novartis)	6 x 106 units/ml stock (120,000x for in vitro)
IL-7	217-17 (Peprotech)	10ug/ml, 25uL aliquots (2000x)
IL-15	210-15 (Peprotech)	10ug/ml, 25uL aliquots (2000x)
GolgiPlug	555029 (BD)	1000x
Monensin	420701 (Biolegend)	1000x
Transcription Factor Buffer	562574 (BD)
Crystal violet staining solution	1.04137 (Sigma)	0.5% in 80% MiliQ 20% MeOH
Matrigel	356230 (Corning)
Ficoll (1.077 g/ml)	17-1440-03 (Sigma)
Tamoxifen	T5648 (Sigma)
Corn oil	C8267 (Sigma)

### Sheet: Plasmids
Plasmid	Cat#:	Details
lentiV-Cas9-Puro	108100 (Addgene) gift from Christopher Vakoc	Lentiviral backbone for FlipGFP T2A mCherry
PCDNA3-FlipGFP(Casp3 cleavage seq) T2A mCherry	124428 (Addgene) gift from Xiaokun Shu	Template for FlipGFP T2A mCherry
lentiV-FlipGFP- Puro	Generated	Plasmid used for transduction of B16F10 cells, contains T2A-mCherry
pLenti-dOVA(SIINFEKL)-Hygro	Gift from David W. Vreedevoogd	OVA plasmid used for transduction of B16F10 cells
pLenti-MS2-P65-HSF1-Hygro	Gift from David W. Vreedevoogd	MOCK plasmid used for transduction of B16F10 cells
pMD2G	12259 (Addgene) gift from Didier Trono	VSV-G envelope expressing plasmid
pMDLg_pRRE	12251 (Addgene) gift from Didier Trono	3rd generation lentiviral packaging plasmid
pRSV-Rev	12253 (Addgene) gift from Didier Trono	3rd generation lentiviral packaging plasmid
